# Remodeling of the H3 nucleosomal landscape during mouse aging

**DOI:** 10.1101/769489

**Authors:** Yilin Chen, Juan I. Bravo, Bérénice A. Benayoun

**Affiliations:** Leonard Davis School of Gerontology, University of Southern California, Los Angeles, CA 90089, USA; Graduate program in the Biology of Aging, University of Southern California, Los Angeles, CA 90089, USA; USC Norris Comprehensive Cancer Center, Epigenetics and Gene Regulation, Los Angeles, CA 90089, USA; USC Stem Cell Initiative, Los Angeles, CA 90089, USA

## Abstract

In multi-cellular organisms, the control of gene expression is key not only for development, but also for adult cellular homeostasis, and deregulation of gene expression correlates with aging. A key layer in the study of gene regulation mechanisms lies at the level of chromatin: cellular chromatin states (*i.e.* the ‘epigenome’) can tune transcriptional profiles, and, in line with the prevalence of transcriptional alterations with aging, accumulating evidence suggests that the chromatin landscape is altered with aging across cell types and species. However, though alterations in the chromatin make-up of cells are considered to be a hallmark of aging, little is known of the genomic loci that are specifically affected by age-related chromatin state remodeling and of their biological significance. Here, we report the analysis of genome-wide profiles of core histone H3 occupancy in aging male mice tissues (i.e. heart, liver, cerebellum and olfactory bulb) and primary cultures of neural stem cells. We find that, although no drastic changes in H3 levels are observed, local changes in H3 occupancy occur with aging across tissues and cells with both regions of increased or decreased occupancy. These changes are compatible with a general increase in chromatin accessibility at pro-inflammatory genes and may thus mechanistically underlie known shift in gene expression programs with aging.
