## Supplementary material for "Remodeling of the H3 nucleosomal landscape during mouse aging": Table S1

### Sheet: Index
Supplementary Table 1
	A	Remodeled nucleosomes at the raw 10 chromHMM emission states over the genome
	B	Remodeled nucleosomes at summarized chromHMM emission states over the genome

### Sheet: A
		Increased Occupancy					Decreased Occupancy
	ChromHMM State	Heart	Liver	Cerebellum	OB	NSC	Heart	Liver	Cerebellum	OB	NSC
Low Signal	E1	8	1544	52	121	5	7	2625	28	132	4
Active enhancer	E2	126	10	110	78	73	235	14	40	83	19
Weak/poised enhancer	E3	350	415	365	296	344	507	393	138	392	140
Inactive/poised promoter	E4	17	492	18	30	33	12	451	12	31	5
Polycomb repressed	E5	101	112	41	78	58	107	150	22	87	23
Low Signal	E6	2568	2702	2417	6861	1752	2879	3666	1343	9812	1150
Insulator	E7	17	97	23	85	64	36	96	9	69	25
Weak/poised enhancer	E8	41	200	39	363	26	55	214	21	534	5
Active promoter	E9	65	99	69	24	63	108	75	6	28	23
Flanking promoter	E10	55	88	76	14	40	86	93	21	10	18
		3348	5759	3210	7950	2458	4032	7777	1640	11178	1412
		Increased Occupancy					Decreased Occupancy
	ChromHMM State	Heart	Liver	Cerebellum	OB	NSC	Heart	Liver	Cerebellum	OB	NSC
Low Signal	E1	0.00238949	0.268102	0.0161994	0.0152201	0.00203417	0.00173611	0.337534	0.0170732	0.0118089	0.00283286
Active enhancer	E2	0.0376344	0.00173641	0.0342679	0.00981132	0.0296989	0.0582837	0.00180018	0.0243902	0.0074253	0.0134561
Weak/poised enhancer	E3	0.10454	0.0720611	0.113707	0.0372327	0.139951	0.125744	0.0505336	0.0841463	0.0350689	0.0991501
Inactive/poised promoter	E4	0.00507766	0.0854315	0.00560748	0.00377358	0.0134255	0.00297619	0.0579915	0.00731707	0.0027733	0.00354108
Polycomb repressed	E5	0.0301673	0.0194478	0.0127726	0.00981132	0.0235964	0.0265377	0.0192876	0.0134146	0.00778315	0.016289
Low Signal	E6	0.767025	0.469179	0.75296	0.863019	0.712775	0.714038	0.47139	0.818902	0.877796	0.814448
Insulator	E7	0.00507766	0.0168432	0.00716511	0.0106918	0.0260374	0.00892857	0.0123441	0.0054878	0.00617284	0.0177054
Weak/poised enhancer	E8	0.0122461	0.0347283	0.0121495	0.0456604	0.0105777	0.0136409	0.027517	0.0128049	0.0477724	0.00354108
Active promoter	E9	0.0194146	0.0171905	0.0214953	0.00301887	0.0256306	0.0267857	0.00964382	0.00365854	0.00250492	0.016289
Flanking promoter	E10	0.0164277	0.0152804	0.023676	0.00176101	0.0162734	0.0213294	0.0119583	0.0128049	0.000894614	0.0127479

### Sheet: B
	Increased Occupancy					Decreased Occupancy
	Heart	Liver	Cerebellum	OB	NSC	Heart	Liver	Cerebellum	OB	NSC
Low Signal	2576	4246	2469	6982	1757	2886	6291	1371	9944	1154
Active enhancer	126	10	110	78	73	235	14	40	83	19
Weak/poised enhancer	391	615	404	659	370	562	607	159	926	145
Inactive/poised promoter	17	492	18	30	33	12	451	12	31	5
Polycomb repressed	101	112	41	78	58	107	150	22	87	23
Insulator	17	97	23	85	64	36	96	9	69	25
Active promoter	65	99	69	24	63	108	75	6	28	23
Flanking promoter	55	88	76	14	40	86	93	21	10	18
	3348	5759	3210	7950	2458	4032	7777	1640	11178	1412
	Increased Occupancy					Decreased Occupancy
	Heart	Liver	Cerebellum	OB	NSC	Heart	Liver	Cerebellum	OB	NSC
Low Signal	0.769415	0.737281	0.769159	0.878239	0.714809	0.715774	0.808924	0.835976	0.889605	0.81728
Active enhancer	0.0376344	0.00173641	0.0342679	0.00981132	0.0296989	0.0582837	0.00180018	0.0243902	0.0074253	0.0134561
Weak/poised enhancer	0.116786	0.106789	0.125857	0.0828931	0.150529	0.139385	0.0780507	0.0969512	0.0828413	0.102691
Inactive/poised promoter	0.00507766	0.0854315	0.00560748	0.00377358	0.0134255	0.00297619	0.0579915	0.00731707	0.0027733	0.00354108
Polycomb repressed	0.0301673	0.0194478	0.0127726	0.00981132	0.0235964	0.0265377	0.0192876	0.0134146	0.00778315	0.016289
Insulator	0.00507766	0.0168432	0.00716511	0.0106918	0.0260374	0.00892857	0.0123441	0.0054878	0.00617284	0.0177054
Active promoter	0.0194146	0.0171905	0.0214953	0.00301887	0.0256306	0.0267857	0.00964382	0.00365854	0.00250492	0.016289
Flanking promoter	0.0164277	0.0152804	0.023676	0.00176101	0.0162734	0.0213294	0.0119583	0.0128049	0.000894614	0.0127479
