## Supplementary material for "Remodeling of the H3 nucleosomal landscape during mouse aging": Table S2

### Sheet: Index
Supplementary Table 2
Accession for publically available datasets used in this study.
	A	Mouse ENCODE datasets used for chromHMM training
	B	Benayoun et al, 2019 Datasets used for chromHMM training
	C	Other NSPCs Datasets used for chromHMM training

### Sheet: A
Accession	Title (from GEO)	PMID
GSM851310	RenLab-CTCF-olfactory-bulb	22763441; 25409824
GSM851311	RenLab-H3K4me1-olfactory-bulb	22763441; 25409824
GSM851313	RenLab-Pol2-olfactory-bulb	22763441; 25409824
GSM851314	RenLab-H3K27ac-olfactory-bulb	22763441; 25409824
GSM851315	RenLab-Input-olfactory-bulb	22763441; 25409824
GSM1000143	LICR_ChipSeq_WholeBrain_H3K27me3_E14.5	22763441; 25409824
GSM1000098	LICR_ChipSeq_WholeBrain_Input_E14.5	22763441; 25409824
ENCODE DCC wgEncodeUwDnaseWbrainC57bl6MAdult8wks	Encode_Dnase_WholeBrain_Adult8wks	22763441; 25409824
GSM722759	RenLab-CTCF-liver	22763441; 25409824
GSM722760	RenLab-H3K4me1-liver	22763441; 25409824
GSM722763	RenLab-Pol2-liver	22763441; 25409824
GSM851275	RenLab-H3K27ac-liver	22763441; 25409824
ENCODE DCC wgEncodeLicrHistoneLiverH3k27me3MAdult8wksC57bl6Std	RenLab-H3K27me3-Liver_8weeks.fastq	22763441; 25409824
GSM722764	RenLab-Input-liver	22763441; 25409824
ENCODE DCC wgEncodeUwDnaseCbellumC57bl6MAdult8wks	Encode_Dnase_Liver_Adult8wks	22763441; 25409824
GSM722663	RenLab-CTCF-cerebellum	22763441; 25409824
GSM722664	RenLab-H3K4me1-cerebellum	22763441; 25409824
GSM722666	RenLab-Pol2-cerebellum	22763441; 25409824
GSM851271	RenLab-H3K27ac-cerebellum	22763441; 25409824
ENCODE DCC wgEncodeLicrHistoneCbellumH3k27me3MAdult8wksC57bl6Std	RenLab-H3K27me3-cerebellum_8weeks.fastq	22763441; 25409824
GSM722667	RenLab-Input-cerebellum	22763441; 25409824
ENCODE DCC wgEncodeUwDnaseLiverC57bl6MAdult8wks	Encode_Dnase_Cerebellum_Adult8wks	22763441; 25409824
GSM722692	RenLab-CTCF-heart	22763441; 25409824
GSM722693	RenLab-H3K4me1-heart	22763441; 25409824
GSM722696	RenLab-Pol2-heart	22763441; 25409824
GSM851273	RenLab-H3K27ac-heart	22763441; 25409824
ENCODE DCC wgEncodeLicrHistoneHeartH3k27me3MAdult8wksC57bl6Std	RenLab-H3K27me3-Heart_8weeks.fastq	22763441; 25409824
GSM722697	RenLab-Input-heart	22763441; 25409824
ENCODE DCC wgEncodeUwDnaseHeartC57bl6MAdult8wks	Encode_Dnase_Heart_Adult8wks	22763441; 25409824

### Sheet: B
SRA run	Library Name	ChIP	Age	Assay Type	PMID
SRR5642578	Cerebellum_3m1_H3_ATCACG	H3	3 months	ChIP-Seq	30858345
SRR5642579	Cerebellum_3m2_H3_CGATGT	H3	3 months	ChIP-Seq	30858345
SRR5642580	Liver_3m1_H3_ATCACG	H3	3 months	ChIP-Seq	30858345
SRR5642581	Liver_3m2_H3_CGATGT	H3	3 months	ChIP-Seq	30858345
SRR5642586	OB_3m1_H3_CGATGT	H3	3 months	ChIP-Seq	30858345
SRR5642587	OB_3m2_H3_TGACCA	H3	3 months	ChIP-Seq	30858345
SRR5642594	Heart_3m1_H3_ATCACG	H3	3 months	ChIP-Seq	30858345
SRR5642595	Heart_3m2_H3_CGATGT	H3	3 months	ChIP-Seq	30858345
SRR5642602	12m6_NPCs_H3_TGACCA	H3	3 months	ChIP-Seq	30858345
SRR5642603	12m5_NPCs_H3_TTAGGC	H3	3 months	ChIP-Seq	30858345
SRR5642604	3m6_NPCs_H3_CGATGT	H3	3 months	ChIP-Seq	30858345
SRR5642605	3m5_NPCs_H3_ATCACG	H3	3 months	ChIP-Seq	30858345
SRR1979866	Cerebellum_3m1_H3_ATCACG	H3	3 months	ChIP-Seq	30858345
SRR1979869	Cerebellum_3m2_H3_CGATGT	H3	3 months	ChIP-Seq	30858345
SRR1979884	Liver_3m1_H3_ATCACG	H3	3 months	ChIP-Seq	30858345
SRR1979887	Liver_3m2_H3_CGATGT	H3	3 months	ChIP-Seq	30858345
SRR1979902	OB_3m1_H3_CGATGT	H3	3 months	ChIP-Seq	30858345
SRR1979905	OB_3m2_H3_TGACCA	H3	3 months	ChIP-Seq	30858345
SRR1979920	Heart_3m1_H3_ATCACG	H3	3 months	ChIP-Seq	30858345
SRR1979923	Heart_3m2_H3_CGATGT	H3	3 months	ChIP-Seq	30858345
SRR1979938	NPC_3m1_H3_CGATGT	H3	3 months	ChIP-Seq	30858345
SRR1979941	NPC_3m2_H3_TGACCA	H3	3 months	ChIP-Seq	30858345
SRR1979956	3m5_NPCs_H3_ATCACG	H3	3 months	ChIP-Seq	30858345
SRR1979957	3m6_NPCs_H3_CGATGT	H3	3 months	ChIP-Seq	30858345
SRR1979958	12m5_NPCs_H3_TTAGGC	H3	3 months	ChIP-Seq	30858345
SRR1979959	12m6_NPCs_H3_TGACCA	H3	3 months	ChIP-Seq	30858345
SRR1979868	Cerebellum_3m1_K27ac_CGATGT	H3K27ac	3 months	ChIP-Seq	30858345
SRR1979871	Cerebellum_3m2_K27ac_TGACCA	H3K27ac	3 months	ChIP-Seq	30858345
SRR1979886	Liver_3m1_K27ac_CGATGT	H3K27ac	3 months	ChIP-Seq	30858345
SRR1979889	Liver_3m2_K27ac_TGACCA	H3K27ac	3 months	ChIP-Seq	30858345
SRR1979904	OB_3m1_K27ac_CGATGT	H3K27ac	3 months	ChIP-Seq	30858345
SRR1979907	OB_3m2_K27ac_TGACCA	H3K27ac	3 months	ChIP-Seq	30858345
SRR1979922	Heart_3m1_K27ac_CGATGT	H3K27ac	3 months	ChIP-Seq	30858345
SRR1979925	Heart_3m3_K4me3_ACTTGA	H3K27ac	3 months	ChIP-Seq	30858345
SRR1979940	NPC_3m1_K27ac_CCGTCC	H3K27ac	3 months	ChIP-Seq	30858345
SRR1979943	NPC_3m2_K27ac_CGATGT	H3K27ac	3 months	ChIP-Seq	30858345
SRR1979867	Cerebellum_3m1_K4me3_CAGATC	H3K4me3	3 months	ChIP-Seq	30858345
SRR1979870	Cerebellum_3m2_K4me3_ACTTGA	H3K4me3	3 months	ChIP-Seq	30858345
SRR1979885	Liver_3m1_K4me3_CAGATC	H3K4me3	3 months	ChIP-Seq	30858345
SRR1979888	Liver_3m2_K4me3_ACTTGA	H3K4me3	3 months	ChIP-Seq	30858345
SRR1979903	OB_3m1_K4me3_AGTCAA	H3K4me3	3 months	ChIP-Seq	30858345
SRR1979906	OB_3m2_K4me3_AGTTCC	H3K4me3	3 months	ChIP-Seq	30858345
SRR1979921	Heart_3m1_K4me3_CAGATC	H3K4me3	3 months	ChIP-Seq	30858345
SRR1979924	Heart_3m2_K27ac_TGACCA	H3K4me3	3 months	ChIP-Seq	30858345
SRR1979939	NPC_3m1_K4me3_AGTCAA	H3K4me3	3 months	ChIP-Seq	30858345
SRR1979942	NPC_3m2_K4me3_AGTTCC	H3K4me3	3 months	ChIP-Seq	30858345

### Sheet: C
Accession	Title	PMID
GSM883647; SRR427104	CTCF_ChIPSeq (ES-derived neural progenitor cells)	23706625
GSM1175115	H3K27me3_Basal (NSCs neurospheres)	23891001
GSM1175116	H3K4me1_Basal (NSCs neurospheres)	23891001
SRR10006915	Pol2 ChIP (NSCs neurospheres)	N/A
